# Multiplexed *in vivo* base editing identifies functional gene-variant-context interactions

**DOI:** 10.1101/2025.02.23.639770

**Authors:** Jonuelle Acosta, Grace A. Johnson, Samuel I. Gould, Kexin Dong, Yovel Lendner, Diego Detrés, Ondine Atwa, Jari Bulkens, Samuel Gruber, Manuel E. Contreras, Alexandra N. Wuest, Varun K. Narendra, Michael T. Hemann, Francisco J. Sánchez-Rivera

## Abstract

Human genome sequencing efforts in healthy and diseased individuals continue to identify a broad spectrum of genetic variants associated with predisposition, progression, and therapeutic outcomes for diseases like cancer^1–6^. Insights derived from these studies have significant potential to guide clinical diagnoses and treatment decisions; however, the relative importance and functional impact of most genetic variants remain poorly understood. Precision genome editing technologies like base and prime editing can be used to systematically engineer and interrogate diverse types of endogenous genetic variants in their native context^7–9^. We and others have recently developed and applied scalable sensor-based screening approaches to engineer and measure the phenotypes produced by thousands of endogenous mutations *in vitro*^10–12^. However, the impact of most genetic variants in the physiological *in vivo* setting, including contextual differences depending on the tissue or microenvironment, remains unexplored. Here, we integrate new cross-species base editing sensor libraries with syngeneic cancer mouse models to develop a multiplexed *in vivo* platform for systematic functional analysis of endogenous genetic variants in primary and disseminated malignancies. We used this platform to screen 13,840 guide RNAs designed to engineer 7,783 human cancer-associated mutations mapping to 489 endogenous protein-coding genes, allowing us to construct a rich compendium of putative functional interactions between genes, mutations, and physiological contexts. Our findings suggest that the physiological *in vivo* environment and cellular organotropism are important contextual determinants of specific gene-variant phenotypes. We also show that many mutations and their *in vivo* effects fail to be detected with standard CRISPR-Cas9 nuclease approaches and often produce discordant phenotypes, potentially due to site-specific amino acid selection- or separation-of-function mechanisms. This versatile platform could be deployed to investigate how genetic variation impacts diverse *in vivo* phenotypes associated with cancer and other genetic diseases, as well as identify new potential therapeutic avenues to treat human disease.
