## Supplementary Table 1 for "Multiplexed *in vivo* base editing identifies functional gene-variant-context interactions"

### Sheet: Table_S1_Legend
Supplementary Table 1
Data Table	Content
Table S1A	sgRNAs used in this study
Table S1B	General primers used in this study
Table S1C	Primers for library cloning and screen deconvolution used in this study

### Sheet: Table_S1A
Oligo ID	Oligo Sequence	Sense or Antisense	Gene / gRNA I.D.
SG_BES_3	CACCGCTGGCAGAATAGCTTATTG	sense	Trp53_C132Y
SG_BES_4	AAACCAATAAGCTATTCTGCCAGC	antisense	Trp53_C132Y
FCR-137	CACC GACATTTCTTTCCCCACTGG	sense	CR8
FCR-138	AAAC CCAGTGGGGAAAGAAATGTC	antisense	CR8

### Sheet: Table_S1B
Mutation/Site	Forward Primer	Reverse Primer	Amplicon
Trp53_C132Y	GATCGTTACTCGGCTTGTCC	CTCCGTCATGTGCTGTGACT	GATCGTTACTCGGCTTGTCCCCGACCTCCGTTCTCTCTCCTCTCTTCCAGTACTCTCCTCCCCTCAATAAGCTATTCTGCCAGCTGGCGAAGACGTGCCCTGTGCAGTTGTGGGTCAGCGCCACACCTCCAGCTGGGAGCCGTGTCCGCGCCATGGCCATCTACAAGAAGTCACAGCACATGACGGAG
CR8	ATGTCAACCAGAGTTTCGTGGTCATCTA	CAGTGGTTTCTCTCCTGAAAATCTCCATT	ATGTCAACCAGAGTTTCGTGGTCATCTATGAGAGTCATTTTTGACTTTACGAGAGAAAAGGAACACAGAGGCAATGTTGAGACTAGGCAGAAGGAACACAGGCTCTGGAGCACAGCAGACATTTCTTTCCCCACTGGTGGGTAACAGATACTACACCTTGGCCAGAGCCAGAGGGTAGCTAGCAGTGCACACGTTCCAACACAGGGGATAAGAATGGAGATTTTCAGGAGAGAAACCACTG
In vitro transcription template amplification	TCGAGCTCGGTACCTAATACGACTCACTATAAGG	TTTTTTTTTTTTTTTTTTTTTTTTTTTTTTTTTTTTTTTTTTTTTTTTTTTTTTTTTTTTTTTTTTTTTTTTTTTTTTTTTTTTTTTTTTTTTTTTTTTTTTTTTTTTTTTTTTTTTTTCTTCCTACTCAGGCTTTATTCAAAGACCA	dependent on template

### Sheet: Table_S1C
Oligo ID	Oligo Sequence	Purpose	Barcode (if applicable)	Barcode reverse complement (how its read by sequencer)
F1	AGGCACTTGCTCGTACGACG	Library cloning (ABE)
R1	TTAAGGTGCCGGGCCCACAT	Library cloning (ABE)
F2	GTGTAACCCGTAGGGCACCT	Library cloning (CBE)
R2	GTCGAAGGACTGCTCTCGAC	Library cloning (CBE)
Sensor_PCR_F_1	CGCTCTTCCGATCTCTAGCGTTCGAGTTAGGAATT	PCR1
Sensor_PCR_R_1	CTGAACCGCTCTTCCGATCTTTGTGGAAAGGACGAAACACC	PCR1
Sensor_PCR_F_2	AATGATACGGCGACCACCGAGATCTACACCGCTCTTCCGATCTCTAGCGT	PCR2
Sensor_PCR_Barcode_1	CAAGCAGAAGACGGCATACGAGATCGGTTCAACCTGCTGAACCGCTCTTCCGATCT	PCR2	CGGTTCAA	TTGAACCG
Sensor_PCR_Barcode_2	CAAGCAGAAGACGGCATACGAGATGCTGGATTCCTGCTGAACCGCTCTTCCGATCT	PCR2	GCTGGATT	AATCCAGC
Sensor_PCR_Barcode_3	CAAGCAGAAGACGGCATACGAGATTAACTCGGCCTGCTGAACCGCTCTTCCGATCT	PCR2	TAACTCGG	CCGAGTTA
Sensor_PCR_Barcode_4	CAAGCAGAAGACGGCATACGAGATTAACAGTTCCTGCTGAACCGCTCTTCCGATCT	PCR2	TAACAGTT	AACTGTTA
Sensor_PCR_Barcode_5	CAAGCAGAAGACGGCATACGAGATATACTCAACCTGCTGAACCGCTCTTCCGATCT	PCR2	ATACTCAA	TTGAGTAT
Sensor_PCR_Barcode_6	CAAGCAGAAGACGGCATACGAGATGCTGAGAACCTGCTGAACCGCTCTTCCGATCT	PCR2	GCTGAGAA	TTCTCAGC
Sensor_PCR_Barcode_7	CAAGCAGAAGACGGCATACGAGATATTGGAGGCCTGCTGAACCGCTCTTCCGATCT	PCR2	ATTGGAGG	CCTCCAAT
Sensor_PCR_Barcode_8	CAAGCAGAAGACGGCATACGAGATTAGTCTAACCTGCTGAACCGCTCTTCCGATCT	PCR2	TAGTCTAA	TTAGACTA
Sensor_PCR_Barcode_9	CAAGCAGAAGACGGCATACGAGATCGGTGACCCCTGCTGAACCGCTCTTCCGATCT	PCR2	CGGTGACC	GGTCACCG
Sensor_PCR_Barcode_10	CAAGCAGAAGACGGCATACGAGATTACAGAGGCCTGCTGAACCGCTCTTCCGATCT	PCR2	TACAGAGG	CCTCTGTA
Sensor_PCR_Barcode_11	CAAGCAGAAGACGGCATACGAGATATTGTCAACCTGCTGAACCGCTCTTCCGATCT	PCR2	ATTGTCAA	TTGACAAT
Sensor_PCR_Barcode_12	CAAGCAGAAGACGGCATACGAGATTATGTCTTCCTGCTGAACCGCTCTTCCGATCT	PCR2	TATGTCTT	AAGACATA
Sensor_PCR_Barcode_13	CAAGCAGAAGACGGCATACGAGATATTGGATTCCTGCTGAACCGCTCTTCCGATCT	PCR2	ATTGGATT	AATCCAAT
Sensor_PCR_Barcode_14	CAAGCAGAAGACGGCATACGAGATATACTCGGCCTGCTGAACCGCTCTTCCGATCT	PCR2	ATACTCGG	CCGAGTAT
Sensor_PCR_Barcode_15	CAAGCAGAAGACGGCATACGAGATTATGAGAACCTGCTGAACCGCTCTTCCGATCT	PCR2	TATGAGAA	TTCTCATA
Sensor_PCR_Barcode_16	CAAGCAGAAGACGGCATACGAGATTAACTCAACCTGCTGAACCGCTCTTCCGATCT	PCR2	TAACTCAA	TTGAGTTA
Sensor_PCR_Barcode_17	CAAGCAGAAGACGGCATACGAGATCGTGAGCCCCTGCTGAACCGCTCTTCCGATCT	PCR2	CGTGAGCC	GGCTCACG
Sensor_PCR_Barcode_18	CAAGCAGAAGACGGCATACGAGATATCAGAGGCCTGCTGAACCGCTCTTCCGATCT	PCR2	ATCAGAGG	CCTCTGAT
Sensor_PCR_Barcode_19	CAAGCAGAAGACGGCATACGAGATTATGGAGGCCTGCTGAACCGCTCTTCCGATCT	PCR2	TATGGAGG	CCTCCATA
Sensor_PCR_Barcode_20	CAAGCAGAAGACGGCATACGAGATGCGTTCAACCTGCTGAACCGCTCTTCCGATCT	PCR2	GCGTTCAA	TTGAACGC
Sensor_PCR_Barcode_21	CAAGCAGAAGACGGCATACGAGATCGCAAGAACCTGCTGAACCGCTCTTCCGATCT	PCR2	CGCAAGAA	TTCTTGCG
Sensor_PCR_Barcode_22	CAAGCAGAAGACGGCATACGAGATCGACAGCCCCTGCTGAACCGCTCTTCCGATCT	PCR2	CGACAGCC	GGCTGTCG
Sensor_PCR_Barcode_23	CAAGCAGAAGACGGCATACGAGATCGACTCGGCCTGCTGAACCGCTCTTCCGATCT	PCR2	CGACTCGG	CCGAGTCG
Sensor_PCR_Barcode_24	CAAGCAGAAGACGGCATACGAGATTACAAGAACCTGCTGAACCGCTCTTCCGATCT	PCR2	TACAAGAA	TTCTTGTA
Sensor_PCR_Barcode_25	CAAGCAGAAGACGGCATACGAGATCGCAGATTCCTGCTGAACCGCTCTTCCGATCT	PCR2	CGCAGATT	AATCTGCG
Sensor_PCR_Barcode_26	CAAGCAGAAGACGGCATACGAGATATTGCTCCCCTGCTGAACCGCTCTTCCGATCT	PCR2	ATTGCTCC	GGAGCAAT
Sensor_PCR_Barcode_27	CAAGCAGAAGACGGCATACGAGATGCACTCGGCCTGCTGAACCGCTCTTCCGATCT	PCR2	GCACTCGG	CCGAGTGC
Sensor_PCR_Barcode_28	CAAGCAGAAGACGGCATACGAGATATGTTCTTCCTGCTGAACCGCTCTTCCGATCT	PCR2	ATGTTCTT	AAGAACAT
Sensor_PCR_Barcode_29	CAAGCAGAAGACGGCATACGAGATATGTCTCCCCTGCTGAACCGCTCTTCCGATCT	PCR2	ATGTCTCC	GGAGACAT
Sensor_PCR_Barcode_30	CAAGCAGAAGACGGCATACGAGATGCACTCAACCTGCTGAACCGCTCTTCCGATCT	PCR2	GCACTCAA	TTGAGTGC
Sensor_PCR_Barcode_31	CAAGCAGAAGACGGCATACGAGATGCACAGTTCCTGCTGAACCGCTCTTCCGATCT	PCR2	GCACAGTT	AACTGTGC
Sensor_PCR_Barcode_32	CAAGCAGAAGACGGCATACGAGATCGTGGATTCCTGCTGAACCGCTCTTCCGATCT	PCR2	CGTGGATT	AATCCACG
Sensor_PCR_Barcode_33	CAAGCAGAAGACGGCATACGAGATTAGTAGAACCTGCTGAACCGCTCTTCCGATCT	PCR2	TAGTAGAA	TTCTACTA
Sensor_PCR_Barcode_34	CAAGCAGAAGACGGCATACGAGATGCACGATTCCTGCTGAACCGCTCTTCCGATCT	PCR2	GCACGATT	AATCGTGC
Sensor_PCR_Barcode_35	CAAGCAGAAGACGGCATACGAGATCGGTAGCCCCTGCTGAACCGCTCTTCCGATCT	PCR2	CGGTAGCC	GGCTACCG
Sensor_PCR_Barcode_36	CAAGCAGAAGACGGCATACGAGATTAGTTCTTCCTGCTGAACCGCTCTTCCGATCT	PCR2	TAGTTCTT	AAGAACTA
Sensor_PCR_Barcode_37	CAAGCAGAAGACGGCATACGAGATTACAAGTTCCTGCTGAACCGCTCTTCCGATCT	PCR2	TACAAGTT	AACTTGTA
Sensor_PCR_Barcode_38	CAAGCAGAAGACGGCATACGAGATATCACTGGCCTGCTGAACCGCTCTTCCGATCT	PCR2	ATCACTGG	CCAGTGAT
Sensor_PCR_Barcode_39	CAAGCAGAAGACGGCATACGAGATCGCATCAACCTGCTGAACCGCTCTTCCGATCT	PCR2	CGCATCAA	TTGATGCG
Sensor_read	ACCGCTCTTCCGATCTCTAGCGTTCGAGTTAGGAATTC	NGS read 1 (sensor read)
Barcode_read	CGGTGTTTCGTCCTTTCCACAAAGATCGGAAGAGCGGTTCAGCAGG	NGS index read (barcode read)
Protospacer_read	CCTGCTGAACCGCTCTTCCGATCTTTGTGGAAAGGACGAAACACCG	NGS read 2 (protospacer read)
